# The *Botrytis cinerea* Gene Expression Browser

**DOI:** 10.1101/2022.08.29.504976

**Authors:** Gabriel Pérez-Lara, Tomás C. Moyano, Andrea Vega, Luis F. Larrondo, Rubén Polanco, José M. Álvarez, Daniel Aguayo, Paulo Canessa

## Abstract

To analyze and visualize comprehensive gene expression patterns in the phytopathogenic fungus *Botrytis cinerea*, we developed BEB — a web-based *B. cinerea* gene expression browser. This tool and associated databases (DB) contain manually-curated RNA-Seq experiments conducted in *B. cinerea*. BEB allows easy gene expression analyses of genes of interest under different culture conditions by providing publication-ready heatmaps depicting transcripts levels. BEB is a computationally-inexpensive web-based application and gene expression DB that allows effortless visualization of the transcript levels of genes of interest without needing advanced computational skills. BEB also provides details of each experiment under analysis and user-defined gene expression clustering and visualization options. If needed, tables of gene expression values can be downloaded for further exploration, employing more sophisticated bioinformatics tools. The BEB implementation is based on open-source computational technologies that can be easily deployed for other organisms of interest with little additional effort. To demonstrate BEB’s usability and potential, we selected genes of interest in *B. cinerea* to determine their expression patterns across different conditions. We thus focused our analysis on secondary metabolite gene clusters, chromosome-wide gene expression, previously described virulence factors, and reference genes, leading to a comprehensive expression overview of these groups of genes in this relevant fungal phytopathogen.
