## Supplementary Material 1 for "The *Botrytis cinerea* Gene Expression Browser"

### Sheet: Supplementary Material1
experiment_ID	experiment_description	botrytis_strain	tissue	culture_media	treatment	plant_material	plant_tissue	time	group_for_averaging	PMID	default
SRR1818390	Bc inf At 14h	2100	mycelium	infection	infection	Arabidopsis	leaves	14h	32	26076231	1
SRR1818391	Bc inf At 14h	2100	mycelium	infection	infection	Arabidopsis	leaves	14h	32	26076231	1
SRR1818392	Bc inf At 14h	2100	mycelium	infection	infection	Arabidopsis	leaves	14h	32	26076231	1
SRR1818396	Bc inf At dWRK33 14h	2100	mycelium	infection	infection	Arabidopsis	leaves	14h	33	26076231	1
SRR1818397	Bc inf At dWRK33 14h	2100	mycelium	infection	infection	Arabidopsis	leaves	14h	33	26076231	1
SRR1818398	Bc inf At dWRK33 14h	2100	mycelium	infection	infection	Arabidopsis	leaves	14h	33	26076231	1
SRR8552903	Bc MEB (CTR linalool treatment 30min 72h)	ATCC48342	mycelium	MEB	CTR linalool treatment 30 min	NoPlant	NoPlant	72h	63	31361479	1
SRR8552904	Bc MEB (CTR linalool treatment 30min 72h)	ATCC48342	mycelium	MEB	CTR linalool treatment 30 min	NoPlant	NoPlant	72h	63	31361479	1
SRR8552905	Bc MEB (CTR linalool treatment 120min 72h)	ATCC48342	mycelium	MEB	CTR linalool treatment 120 min	NoPlant	NoPlant	72h	64	31361479	1
SRR8552906	Bc MEB (CTR linalool treatment 120min 72h)	ATCC48342	mycelium	MEB	CTR linalool treatment 120 min	NoPlant	NoPlant	72h	64	31361479	1
SRR8552899	Bc MEB + linalool treatment 30min	ATCC48342	mycelium	MEB	30 min linalool 209.5 mM	linalool (VOC)	NoPlant	72h	65	31361479	1
SRR8552900	Bc MEB + linalool treatment 30min	ATCC48342	mycelium	MEB	30 min linalool 209.5 mM	linalool (VOC)	NoPlant	72h	65	31361479	1
SRR8552901	Bc MEB + linalool treatment 120min	ATCC48342	mycelium	MEB	120 min linalool 209.5 mM	linalool (VOC)	NoPlant	72h	66	31361479	1
SRR8552902	Bc MEB + linalool treatment 120min	ATCC48342	mycelium	MEB	120 min linalool 209.5 mM	linalool (VOC)	NoPlant	72h	66	31361479	1
SRR1975193	Bc inf grapes Stage 1	wild isolate	mycelium	infection	infection (noble rot)	V vinifera	berries	not specified	34	26450706	1
SRR1975194	Bc inf grapes Stage 1	wild isolate	mycelium	infection	infection (noble rot)	V vinifera	berries	not specified	34	26450706	1
SRR1975195	Bc inf grapes Stage 1	wild isolate	mycelium	infection	infection (noble rot)	V vinifera	berries	not specified	34	26450706	1
SRR1975196	Bc inf grapes Stage 1	wild isolate	mycelium	infection	infection (noble rot)	V vinifera	berries	not specified	34	26450706	1
SRR1975197	Bc inf grapes Stage 2	wild isolate	mycelium	infection	infection (noble rot)	V vinifera	berries	not specified	35	26450706	1
SRR1975198	Bc inf grapes Stage 2	wild isolate	mycelium	infection	infection (noble rot)	V vinifera	berries	not specified	35	26450706	1
SRR1975200	Bc inf grapes Stage 2	wild isolate	mycelium	infection	infection (noble rot)	V vinifera	berries	not specified	35	26450706	1
SRR1975201	Bc inf grapes Stage 3	wild isolate	mycelium	infection	infection (noble rot)	V vinifera	berries	not specified	36	26450706	1
SRR1975202	Bc inf grapes Stage 3	wild isolate	mycelium	infection	infection (noble rot)	V vinifera	berries	not specified	36	26450706	1
SRR1975203	Bc inf grapes Stage 3	wild isolate	mycelium	infection	infection (noble rot)	V vinifera	berries	not specified	36	26450706	1
SRR1975204	Bc inf grapes Stage 3	wild isolate	mycelium	infection	infection (noble rot)	V vinifera	berries	not specified	36	26450706	1
SRR8369832	Bc (pepper isolate) 12h	SX-9	mycelium	not specified	12h_ck	not specified	not specified	12h	57	no_PMID	0
SRR8369831	Bc (pepper isolate) 12h	SX-9	mycelium	not specified	12h_ck	not specified	not specified	12h	57	no_PMID	0
SRR8369834	Bc (pepper isolate) 12h	SX-9	mycelium	not specified	12h_ck	not specified	not specified	12h	57	no_PMID	0
SRR8369833	Bc (pepper isolate) 12h	SX-9	mycelium	not specified	12h_Tr	not specified	not specified	12h	58	no_PMID	0
SRR8369836	Bc (pepper isolate) 12h	SX-9	mycelium	not specified	12h_Tr	not specified	not specified	12h	58	no_PMID	0
SRR8369835	Bc (pepper isolate) 12h	SX-9	mycelium	not specified	12h_Tr	not specified	not specified	12h	58	no_PMID	0
SRR8369838	Bc (pepper isolate) 24h	SX-9	mycelium	not specified	24h_ck	not specified	not specified	24h	59	no_PMID	0
SRR8369837	Bc (pepper isolate) 24h	SX-9	mycelium	not specified	24h_ck	not specified	not specified	24h	59	no_PMID	0
SRR8369830	Bc (pepper isolate) 24h	SX-9	mycelium	not specified	24h_ck	not specified	not specified	24h	59	no_PMID	0
SRR8369829	Bc (pepper isolate) 24h	SX-9	mycelium	not specified	24h_Tr	not specified	not specified	24h	60	no_PMID	0
SRR8369824	Bc (pepper isolate) 24h	SX-9	mycelium	not specified	24h_Tr	not specified	not specified	24h	60	no_PMID	0
SRR8369823	Bc (pepper isolate) 24h	SX-9	mycelium	not specified	24h_Tr	not specified	not specified	24h	60	no_PMID	0
SRR8369822	Bc (pepper isolate) 48h	SX-9	mycelium	not specified	48h_ck	not specified	not specified	48h	61	no_PMID	0
SRR8369821	Bc (pepper isolate) 48h	SX-9	mycelium	not specified	48h_ck	not specified	not specified	48h	61	no_PMID	0
SRR8369828	Bc (pepper isolate) 48h	SX-9	mycelium	not specified	48h_ck	not specified	not specified	48h	61	no_PMID	0
SRR8369827	Bc (pepper isolate) 48h	SX-9	mycelium	not specified	48h_Tr	not specified	not specified	48h	62	no_PMID	0
SRR8369826	Bc (pepper isolate) 48h	SX-9	mycelium	not specified	48h_Tr	not specified	not specified	48h	62	no_PMID	0
SRR8369825	Bc (pepper isolate) 48h	SX-9	mycelium	not specified	48h_Tr	not specified	not specified	48h	62	no_PMID	0
SRR11447177	Bc WT 0 iprodione exp	not specified	mycelium	PDA	iprodione?	NoPlant	NoPlant	not specified	19	no_PMID	1
SRR11447181	Bc WT 0 iprodione exp	not specified	mycelium	PDA	iprodione?	NoPlant	NoPlant	not specified	19	no_PMID	1
SRR11447180	Bc WT 0 iprodione exp	not specified	mycelium	PDA	iprodione?	NoPlant	NoPlant	not specified	19	no_PMID	1
SRR11447174	Bc WT 1 iprodione exp	not specified	mycelium	PDA	iprodione?	NoPlant	NoPlant	not specified	20	no_PMID	1
SRR11447176	Bc WT 1 iprodione exp	not specified	mycelium	PDA	iprodione?	NoPlant	NoPlant	not specified	20	no_PMID	1
SRR11447175	Bc WT 1 iprodione exp	not specified	mycelium	PDA	iprodione?	NoPlant	NoPlant	not specified	20	no_PMID	1
SRR11447171	Bc mut 0 iprodione exp	not specified	mycelium	PDA	iprodione?	NoPlant	NoPlant	not specified	21	no_PMID	1
SRR11447173	Bc mut 0 iprodione exp	not specified	mycelium	PDA	iprodione?	NoPlant	NoPlant	not specified	21	no_PMID	1
SRR11447172	Bc mut 0 iprodione exp	not specified	mycelium	PDA	iprodione?	NoPlant	NoPlant	not specified	21	no_PMID	1
SRR11447178	Bc mut 1 iprodione exp	not specified	mycelium	PDA	iprodione?	NoPlant	NoPlant	not specified	22	no_PMID	1
SRR11447170	Bc mut 1 iprodione exp	not specified	mycelium	PDA	iprodione?	NoPlant	NoPlant	not specified	22	no_PMID	1
SRR11447179	Bc mut 1 iprodione exp	not specified	mycelium	PDA	iprodione?	NoPlant	NoPlant	not specified	22	no_PMID	1
SRR2174494	Bc inf cucumber	not specified	mycelium	infection	infection	C sativus	leaves	not specified	37	no_PMID	1
SRR391051	Bc inf At 24h	not specified	mycelium	infection	infection	Arabidopsis	leaves	24h	38	no_PMID	1
SRR391052	Bc inf At 24h	not specified	mycelium	infection	infection	Arabidopsis	leaves	24h	38	no_PMID	1
SRR1049377	Bc inf At 36h (spray inoculated)	not specified	mycelium	infection	infection	Arabidopsis	leaves	36h	74	no_PMID	1
SRR1049380	Bc inf At 36h (spray inoculated)	not specified	mycelium	infection	infection	Arabidopsis	leaves	36h	74	no_PMID	1
SRR1049385	Bc inf At dmed18 36h (spray inoculated)	not specified	mycelium	infection	infection	Arabidopsis	leaves	36h	75	no_PMID	1
SRR1049386	Bc inf At dmed18 36h (spray inoculated)	not specified	mycelium	infection	infection	Arabidopsis	leaves	36h	75	no_PMID	1
ERR2003408	Bc inf SL leaves	not specified	mycelium	infection	infection early	S lycopersicum	leaves	not specified	9	no_PMID	1
ERR2003409	Bc inf SL leaves	not specified	mycelium	infection	infection early	S lycopersicum	leaves	not specified	9	no_PMID	1
ERR2003410	Bc inf SL leaves	not specified	mycelium	infection	infection early	S lycopersicum	leaves	not specified	9	no_PMID	1
SRR6189706	Bc inf grapes	not specified	mycelium	infection	infection	V vinifera	berries	not specified	46	no_PMID	1
SRR6189709	Bc inf grapes	not specified	mycelium	infection	infection	V vinifera	berries	not specified	46	no_PMID	1
SRR6189720	Bc inf grapes	not specified	mycelium	infection	infection	V vinifera	berries	not specified	46	no_PMID	1
SRR1284050_1	Bc inf grapes (ripe)	not specified	mycelium	infection	infection (dolce)	V vinifera	berries (ripe)	not specified	31	25232357	1
SRR1284051_1	Bc inf grapes (ripe)	not specified	mycelium	infection	infection (dolce)	V vinifera	berries (ripe)	not specified	31	25232357	1
SRR1284052_1	Bc inf grapes (ripe)	not specified	mycelium	infection	infection (dolce)	V vinifera	berries (ripe)	not specified	31	25232357	1
SRR1284053_1	Bc inf grapes (ripe)	not specified	mycelium	infection	infection (dolce)	V vinifera	berries (ripe)	not specified	31	25232357	1
SRR12647643	B05 PDB	B0510	mycelium	PDB	CTR	NoPlant	NoPlant	not specified	29	no_PMID	1
SRR12647644	B05 PDB	B0510	mycelium	PDB	CTR	NoPlant	NoPlant	not specified	29	no_PMID	1
SRR7430366	B05 PDB (CTR artificially noble rot)	B0510	mycelium	PDB	CTR	NoPlant	NoPlant	7d	79	31304217	1
SRR7430367	B05 PDB (CTR artificially noble rot)	B0510	mycelium	PDB	CTR	NoPlant	NoPlant	7d	79	31304217	1
SRR7430368	B05 PDB (CTR artificially noble rot)	B0510	mycelium	PDB	CTR	NoPlant	NoPlant	7d	79	31304217	1
SRR10215633	B05 PDB (CTR of tea oil treatment 72h)	B0510	mycelium	PDB	CTR (tea oil)	NoPlant	NoPlant	72h	10	31980918	1
SRR10215634	B05 PDB (CTR of tea oil treatment 72h)	B0510	mycelium	PDB	CTR (tea oil)	NoPlant	NoPlant	72h	10	31980918	1
SRR10215635	B05 PDB (CTR of tea oil treatment 72h)	B0510	mycelium	PDB	CTR (tea oil)	NoPlant	NoPlant	72h	10	31980918	1
SRR8191395	B05 PDA (CTR tomato inf 5d)	B0510	mycelium	PDA	CTR for infection	NoPlant	NoPlant	not specified	88	30881367	1
SRR8191396	B05 PDA (CTR tomato inf 5d)	B0510	mycelium	PDA	CTR for infection	NoPlant	NoPlant	not specified	88	30881367	1
SRR8191397	B05 PDA (CTR tomato inf 5d)	B0510	mycelium	PDA	CTR for infection	NoPlant	NoPlant	not specified	88	30881367	1
SRR9643857	B05 PDA (CTR wuyiencin treatment 72h)	B0510	mycelium	PDA	CTR for wuyiencin treatment	NoPlant	NoPlant	72h	67	32348310	1
SRR9643858	B05 PDA (CTR wuyiencin treatment 72h)	B0510	mycelium	PDA	CTR for wuyiencin treatment	NoPlant	NoPlant	72h	67	32348310	1
SRR9643855	B05 PDA (CTR wuyiencin treatment 72h)	B0510	mycelium	PDA	CTR for wuyiencin treatment	NoPlant	NoPlant	72h	67	32348310	1
SRR11610440	B05 YPD (CTR of OEBcRPD3 24h)	B0510	mycelium	YPD	CTR (OEBcRPD3)	NoPlant	NoPlant	24h	23	32849432	1
SRR11610439	B05 YPD (CTR of OEBcRPD3 24h)	B0510	mycelium	YPD	CTR (OEBcRPD3)	NoPlant	NoPlant	24h	23	32849432	1
SRR11610438	B05 YPD (CTR of OEBcRPD3 24h)	B0510	mycelium	YPD	CTR (OEBcRPD3)	NoPlant	NoPlant	24h	23	32849432	1
b7	B05 PDA (CTR for Tatroviride interaction)	B0510	mycelium	PDA	CTR	NoPlant	NoPlant	72h	91	34900134	1
b15	B05 PDA (CTR for Tatroviride interaction)	B0510	mycelium	PDA	CTR	NoPlant	NoPlant	72h	91	34900134	1
b23	B05 PDA (CTR for Tatroviride interaction)	B0510	mycelium	PDA	CTR	NoPlant	NoPlant	72h	91	34900134	1
SRR10215636	B05 PDB (tea oil treatment 72h)	B0510	mycelium	PDB	tea oil	tea extract	NoPlant	72h	11	31980918	1
SRR10215637	B05 PDB (tea oil treatment 72h)	B0510	mycelium	PDB	tea oil	tea extract	NoPlant	72h	11	31980918	1
SRR10215638	B05 PDB (tea oil treatment 72h)	B0510	mycelium	PDB	tea oil	tea extract	NoPlant	72h	11	31980918	1
SRR10215639	B05 PDB (1_8-cineole treatment 72h)	B0510	mycelium	PDB	tea oil	tea extract	NoPlant	72h	12	31980918	1
SRR10215640	B05 PDB (1_8-cineole treatment 72h)	B0510	mycelium	PDB	tea oil	tea extract	NoPlant	72h	12	31980918	1
SRR10215641	B05 PDB (1_8-cineole treatment 72h)	B0510	mycelium	PDB	tea oil	tea extract	NoPlant	72h	12	31980918	1
SRR10215642	B05 PDB (terpinen-4-ol treatment 72h)	B0510	mycelium	PDB	tea oil	tea extract	NoPlant	72h	13	31980918	1
SRR10215643	B05 PDB (terpinen-4-ol treatment 72h)	B0510	mycelium	PDB	tea oil	tea extract	NoPlant	72h	13	31980918	1
SRR10215644	B05 PDB (terpinen-4-ol treatment 72h)	B0510	mycelium	PDB	tea oil	tea extract	NoPlant	72h	13	31980918	1
SRR10215645	B05 PDB (1_8-cineole and terpinen 72h)	B0510	mycelium	PDB	tea oil	tea extract	NoPlant	72h	14	31980918	1
SRR10215646	B05 PDB (1_8-cineole and terpinen 72h)	B0510	mycelium	PDB	tea oil	tea extract	NoPlant	72h	14	31980918	1
SRR10215647	B05 PDB (1_8-cineole and terpinen 72h)	B0510	mycelium	PDB	tea oil	tea extract	NoPlant	72h	14	31980918	1
SRR9643856	B05 PDA + wuyiencin treatment 72h	B0510	mycelium	PDA	wuyiencin 100 ug/ml	NoPlant	NoPlant	72h	68	32348310	1
SRR9643853	B05 PDA + wuyiencin treatment 72h	B0510	mycelium	PDA	wuyiencin 100 ug/ml	NoPlant	NoPlant	72h	68	32348310	1
SRR9643854	B05 PDA + wuyiencin treatment 72h	B0510	mycelium	PDA	wuyiencin 100 ug/ml	NoPlant	NoPlant	72h	68	32348310	1
SRR11610437	OEBcRPD3 YPD 24h	B0510	mycelium	YPD	OEBcRPD3	NoPlant	NoPlant	24h	24	32849432	1
SRR11610436	OEBcRPD3 YPD 24h	B0510	mycelium	YPD	OEBcRPD3	NoPlant	NoPlant	24h	24	32849432	1
SRR11610435	OEBcRPD3 YPD 24h	B0510	mycelium	YPD	OEBcRPD3	NoPlant	NoPlant	24h	24	32849432	1
SRR11743936	B05 MEB 30min in 0.524 mM E-2-hexenal	B0510	mycelium	MEB	E-2-hexenal	NoPlant	NoPlant	48h	25	33792940	1
SRR11743937	B05 MEB 30min in 0.524 mM E-2-hexenal	B0510	mycelium	MEB	E-2-hexenal	NoPlant	NoPlant	48h	25	33792940	1
SRR11743938	B05 MEB 120min in 0.524 mM E-2-hexenal	B0510	mycelium	MEB	E-2-hexenal	NoPlant	NoPlant	48h	26	33792940	1
SRR11743939	B05 MEB 120min in 0.524 mM E-2-hexenal	B0510	mycelium	MEB	E-2-hexenal	NoPlant	NoPlant	48h	26	33792940	1
SRR11743940	B05 MEB 30min in 104.8 mM E-2-hexenal	B0510	mycelium	MEB	E-2-hexenal	NoPlant	NoPlant	48h	27	33792940	1
SRR11743941	B05 MEB 30min in 104.8 mM E-2-hexenal	B0510	mycelium	MEB	E-2-hexenal	NoPlant	NoPlant	48h	27	33792940	1
SRR11743942	B05 MEB 120min in 104.8 mM E-2-hexenal	B0510	mycelium	MEB	E-2-hexenal	NoPlant	NoPlant	48h	28	33792940	1
SRR11743943	B05 MEB 120min in 104.8 mM E-2-hexenal	B0510	mycelium	MEB	E-2-hexenal	NoPlant	NoPlant	48h	28	33792940	1
b1	B05 PDA interaction with Tatroviride	B0510	mycelium	PDA	Bc confronting Trichoderma	NoPlant	NoPlant	72h	92	34900134	1
b9	B05 PDA interaction with Tatroviride	B0510	mycelium	PDA	Bc confronting Trichoderma	NoPlant	NoPlant	72h	92	34900134	1
b17	B05 PDA interaction with Tatroviride	B0510	mycelium	PDA	Bc confronting Trichoderma	NoPlant	NoPlant	72h	92	34900134	1
SRR6924547	B05 GB5 + apple wax 32h	B0510	mycelium	GB5	GB5 with apple wax	apple wax	NoPlant	32h	51	29790574	1
SRR6924548	B05 GB5 + apple wax 32h	B0510	mycelium	GB5	GB5 with apple wax	apple wax	NoPlant	32h	51	29790574	1
SRR6924549	B05 GB5 + apple wax 32h	B0510	mycelium	GB5	GB5 with apple wax	apple wax	NoPlant	32h	51	29790574	1
SRR9668417	B05 cucumber liq medium 48h	B0510	mycelium	cucumber liq media	cucumber liquid medium	cucumber extract	NoPlant	48h	69	31866989	1
SRR9668418	B05 cucumber liq medium 48h	B0510	mycelium	cucumber liq media	cucumber liquid medium	cucumber extract	NoPlant	48h	69	31866989	1
SRR9668419	B05 cucumber liq medium 48h	B0510	mycelium	cucumber liq media	cucumber liquid medium	cucumber extract	NoPlant	48h	69	31866989	1
SRR9668420	B05 cucumber liq medium 48h	B0510	mycelium	cucumber liq media	cucumber liquid medium	cucumber extract	NoPlant	48h	69	31866989	1
SRR9668421	NonPatho-T1 mut in cucumber liq medium 48h	B0510	mycelium	cucumber liq media	cucumber liquid medium	cucumber extract	NoPlant	48h	70	31866989	1
SRR9668422	NonPatho-T1 mut in cucumber liq medium 48h	B0510	mycelium	cucumber liq media	cucumber liquid medium	cucumber extract	NoPlant	48h	70	31866989	1
SRR9668423	NonPatho-T1 mut in cucumber liq medium 48h	B0510	mycelium	cucumber liq media	cucumber liquid medium	cucumber extract	NoPlant	48h	70	31866989	1
SRR9668424	NonPatho-T1 mut in cucumber liq medium 48h	B0510	mycelium	cucumber liq media	cucumber liquid medium	cucumber extract	NoPlant	48h	70	31866989	1
SRR9668425	NonPatho-T2 mut in cucumber liq medium 48h	B0510	mycelium	cucumber liq media	cucumber liquid medium	cucumber extract	NoPlant	48h	71	31866989	1
SRR9668426	NonPatho-T2 mut in cucumber liq medium 48h	B0510	mycelium	cucumber liq media	cucumber liquid medium	cucumber extract	NoPlant	48h	71	31866989	1
SRR9668427	NonPatho-T2 mut in cucumber liq medium 48h	B0510	mycelium	cucumber liq media	cucumber liquid medium	cucumber extract	NoPlant	48h	71	31866989	1
SRR9668428	NonPatho-T2 mut in cucumber liq medium 48h	B0510	mycelium	cucumber liq media	cucumber liquid medium	cucumber extract	NoPlant	48h	71	31866989	1
SRR9668429	NonPatho-T3 mut in cucumber liq medium 48h	B0510	mycelium	cucumber liq media	cucumber liquid medium	cucumber extract	NoPlant	48h	72	31866989	1
SRR9668430	NonPatho-T3 mut in cucumber liq medium 48h	B0510	mycelium	cucumber liq media	cucumber liquid medium	cucumber extract	NoPlant	48h	72	31866989	1
SRR9668431	NonPatho-T3 mut in cucumber liq medium 48h	B0510	mycelium	cucumber liq media	cucumber liquid medium	cucumber extract	NoPlant	48h	72	31866989	1
SRR9668432	NonPatho-T3 mut in cucumber liq medium 48h	B0510	mycelium	cucumber liq media	cucumber liquid medium	cucumber extract	NoPlant	48h	72	31866989	1
SRR9668433	NonPatho-T4 mut in cucumber liq medium 48h	B0510	mycelium	cucumber liq media	cucumber liquid medium	cucumber extract	NoPlant	48h	73	31866989	1
SRR9668434	NonPatho-T4 mut in cucumber liq medium 48h	B0510	mycelium	cucumber liq media	cucumber liquid medium	cucumber extract	NoPlant	48h	73	31866989	1
SRR9668435	NonPatho-T4 mut in cucumber liq medium 48h	B0510	mycelium	cucumber liq media	cucumber liquid medium	cucumber extract	NoPlant	48h	73	31866989	1
SRR12647642	B05 PDB (CTR for 10 g/mL SV treatment N=1)	B0510	mycelium	PDB	CTR for SV treatment	NoPlant	NoPlant	not specified	90	no_PMID	1
SRR12647639	B05 PDB + 10 g/mL SV sodium valproate	B0510	mycelium	PDB	10 g/mL SV treatment	NoPlant	NoPlant	not specified	89	no_PMID	1
SRR12647640	B05 PDB + 10 g/mL SV sodium valproate	B0510	mycelium	PDB	10 g/mL SV treatment	NoPlant	NoPlant	not specified	89	no_PMID	1
SRR12647641	B05 PDB + 10 g/mL SV sodium valproate	B0510	mycelium	PDB	10 g/mL SV treatment	NoPlant	NoPlant	not specified	89	no_PMID	1
SRR7894626	B05 CTR for fungicide N=1	B0510	mycelium	not specified	CTR of cyprodinil and fenhexamid	NoPlant	NoPlant	not specified	52	no_PMID	0
SRR7894624	B05 + cyprodinil N=1	B0510	mycelium	not specified	cyprodinil	NoPlant	NoPlant	not specified	53	no_PMID	0
SRR7894625	B05 + fenhexamid N=1	B0510	mycelium	not specified	fenhexamid	NoPlant	NoPlant	not specified	54	no_PMID	0
SRR10607600	B05 in darkness	B0510	mycelium	not specified	darkness	NoPlant	NoPlant	not specified	15	no_PMID	1
SRR10607599	B05 in darkness	B0510	mycelium	not specified	darkness	NoPlant	NoPlant	not specified	15	no_PMID	1
SRR10607596	B05 in darkness	B0510	mycelium	not specified	darkness	NoPlant	NoPlant	not specified	15	no_PMID	1
SRR10607595	B05 light treatment	B0510	mycelium	not specified	light	NoPlant	NoPlant	not specified	16	no_PMID	1
SRR10607594	B05 light treatment	B0510	mycelium	not specified	light	NoPlant	NoPlant	not specified	16	no_PMID	1
SRR10607593	B05 light treatment	B0510	mycelium	not specified	light	NoPlant	NoPlant	not specified	16	no_PMID	1
SRR10607590	dBac in darkness	B0510	mycelium	not specified	darkness	NoPlant	NoPlant	not specified	17	no_PMID	1
SRR10607591	dBac in darkness	B0510	mycelium	not specified	darkness	NoPlant	NoPlant	not specified	17	no_PMID	1
SRR10607592	dBac in darkness	B0510	mycelium	not specified	darkness	NoPlant	NoPlant	not specified	17	no_PMID	1
SRR10607589	dBac light treatment	B0510	mycelium	not specified	light	NoPlant	NoPlant	not specified	18	no_PMID	1
SRR10607598	dBac light treatment	B0510	mycelium	not specified	light	NoPlant	NoPlant	not specified	18	no_PMID	1
SRR10607597	dBac light treatment	B0510	mycelium	not specified	light	NoPlant	NoPlant	not specified	18	no_PMID	1
SRR3999585	B05 germinated conidia	B0510	conidia (germinated)	in vitro	conidia	NoPlant	NoPlant	not specified	39	no_PMID	1
SRR3999586	B05 germinated conidia	B0510	conidia (germinated)	in vitro	conidia	NoPlant	NoPlant	not specified	39	no_PMID	1
SRR3999587	B05 germinated conidia	B0510	conidia (germinated)	in vitro	conidia	NoPlant	NoPlant	not specified	39	no_PMID	1
SRR7264781	B05 inf At 72hpi	B0510	mycelium	infection	infection	Arabidopsis	leaves	72h	76	29042403	1
SRR7264789	B05 inf At 72hpi	B0510	mycelium	infection	infection	Arabidopsis	leaves	72h	76	29042403	1
SRR7264817	B05 inf At 72hpi	B0510	mycelium	infection	infection	Arabidopsis	leaves	72h	76	29042403	1
SRR7265023	B05 inf At 72hpi	B0510	mycelium	infection	infection	Arabidopsis	leaves	72h	76	29042403	1
SRR7266000	B05 inf At dCOi1 72hpi	B0510	mycelium	infection	infection	Arabidopsis	leaves	72h	77	29042403	1
SRR7266020	B05 inf At dCOi1 72hpi	B0510	mycelium	infection	infection	Arabidopsis	leaves	72h	77	29042403	1
SRR7266299	B05 inf At dCOi1 72hpi	B0510	mycelium	infection	infection	Arabidopsis	leaves	72h	77	29042403	1
SRR7266329	B05 inf At dCOi1 72hpi	B0510	mycelium	infection	infection	Arabidopsis	leaves	72h	77	29042403	1
SRR7267016	B05 inf At dNPR1 72hpi	B0510	mycelium	infection	infection	Arabidopsis	leaves	72h	78	29042403	1
SRR7267060	B05 inf At dNPR1 72hpi	B0510	mycelium	infection	infection	Arabidopsis	leaves	72h	78	29042403	1
SRR8074958	B05 inf SL leaves 12h	B0510	mycelium	infection	infection	S lycopersicum	leaves	12hpi?	83	no_PMID	1
SRR8074959	B05 inf SL leaves 12h	B0510	mycelium	infection	infection	S lycopersicum	leaves	12hpi?	83	no_PMID	1
SRR8074956	B05 inf SL leaves 12h	B0510	mycelium	infection	infection	S lycopersicum	leaves	12hpi?	83	no_PMID	1
SRR8074957	B05 inf SL leaves 16h	B0510	mycelium	infection	infection	S lycopersicum	leaves	16hpi?	82	no_PMID	1
SRR8074954	B05 inf SL leaves 16h	B0510	mycelium	infection	infection	S lycopersicum	leaves	16hpi?	82	no_PMID	1
SRR8074955	B05 inf SL leaves 16h	B0510	mycelium	infection	infection	S lycopersicum	leaves	16hpi?	82	no_PMID	1
SRR8074952	B05 inf SL leaves 24h	B0510	mycelium	infection	infection	S lycopersicum	leaves	24hpi?	81	no_PMID	1
SRR8074950	B05 inf SL leaves 24h	B0510	mycelium	infection	infection	S lycopersicum	leaves	24hpi?	81	no_PMID	1
SRR8074953	B05 inf SL leaves 24h	B0510	mycelium	infection	infection	S lycopersicum	leaves	24hpi?	81	no_PMID	1
SRR6924534	B05 inf SL leaves 24h	B0510	mycelium	infection	infection	S lycopersicum	leaves (detached)	24h	47	29790574	1
SRR6924535	B05 inf SL leaves 24h	B0510	mycelium	infection	infection	S lycopersicum	leaves (detached)	24h	47	29790574	1
SRR6924536	B05 inf SL leaves 24h	B0510	mycelium	infection	infection	S lycopersicum	leaves (detached)	24h	47	29790574	1
SRR6924541	dBclae1 inf SL leaves 24h	B0510	mycelium	infection	infection	S lycopersicum	leaves (detached)	24h	49	29790574	1
SRR6924542	dBclae1 inf SL leaves 24h	B0510	mycelium	infection	infection	S lycopersicum	leaves (detached)	24h	49	29790574	1
SRR6924543	dBclae1 inf SL leaves 24h	B0510	mycelium	infection	infection	S lycopersicum	leaves (detached)	24h	49	29790574	1
SRR6924544	dBcvel1 inf SL leaves 24h	B0510	mycelium	infection	infection	S lycopersicum	leaves (detached)	24h	50	29790574	1
SRR6924545	dBcvel1 inf SL leaves 24h	B0510	mycelium	infection	infection	S lycopersicum	leaves (detached)	24h	50	29790574	1
SRR6924546	dBcvel1 inf SL leaves 24h	B0510	mycelium	infection	infection	S lycopersicum	leaves (detached)	24h	50	29790574	1
SRR6924537	dBcvel1(1) inf SL leaves 24h	B0510	mycelium	infection	infection	S lycopersicum	leaves (detached)	24h	48	29790574	1
SRR6924538	dBcvel1(1) inf SL leaves 24h	B0510	mycelium	infection	infection	S lycopersicum	leaves (detached)	24h	48	29790574	1
SRR6924539	dBcvel1(1) inf SL leaves 24h	B0510	mycelium	infection	infection	S lycopersicum	leaves (detached)	24h	48	29790574	1
SRR6924540	dBcvel1(1) inf SL leaves 24h	B0510	mycelium	infection	infection	S lycopersicum	leaves (detached)	24h	48	29790574	1
SRR8191346	B05 inf SL MGfruit 24h	B0510	mycelium	infection	infection	S lycopersicum	fruit (MG)	24h	84	30881367	1
SRR8191347	B05 inf SL MGfruit 24h	B0510	mycelium	infection	infection	S lycopersicum	fruit (MG)	24h	84	30881367	1
SRR8191348	B05 inf SL MGfruit 24h	B0510	mycelium	infection	infection	S lycopersicum	fruit (MG)	24h	84	30881367	1
SRR8191349	B05 inf SL MGfruit 24h	B0510	mycelium	infection	infection	S lycopersicum	fruit (MG)	24h	84	30881367	1
SRR8191350	B05 inf SL MGfruit 24h	B0510	mycelium	infection	infection	S lycopersicum	fruit (MG)	24h	84	30881367	1
SRR8191355	B05 inf SL MGfruit 72h	B0510	mycelium	infection	infection	S lycopersicum	fruit (MG)	72h	86	30881367	1
SRR8191356	B05 inf SL MGfruit 72h	B0510	mycelium	infection	infection	S lycopersicum	fruit (MG)	72h	86	30881367	1
SRR8191357	B05 inf SL MGfruit 72h	B0510	mycelium	infection	infection	S lycopersicum	fruit (MG)	72h	86	30881367	1
SRR8191351	B05 inf SL RRfruit 24h	B0510	mycelium	infection	infection	S lycopersicum	fruit (RR)	24h	85	30881367	1
SRR8191352	B05 inf SL RRfruit 24h	B0510	mycelium	infection	infection	S lycopersicum	fruit (RR)	24h	85	30881367	1
SRR8191353	B05 inf SL RRfruit 24h	B0510	mycelium	infection	infection	S lycopersicum	fruit (RR)	24h	85	30881367	1
SRR8191354	B05 inf SL RRfruit 24h	B0510	mycelium	infection	infection	S lycopersicum	fruit (RR)	24h	85	30881367	1
SRR8191358	B05 inf SL RRfruit 72h	B0510	mycelium	infection	infection	S lycopersicum	fruit (RR)	72h	87	30881367	1
SRR8191359	B05 inf SL RRfruit 72h	B0510	mycelium	infection	infection	S lycopersicum	fruit (RR)	72h	87	30881367	1
SRR8191360	B05 inf SL RRfruit 72h	B0510	mycelium	infection	infection	S lycopersicum	fruit (RR)	72h	87	30881367	1
SRR1284047_1	B05 inf SL fruit (ripe) 72h	B0510	mycelium	infection	infection	S lycopersicum	fruit (ripe)	72h	30	25232357	1
SRR1284048_1	B05 inf SL fruit (ripe) 72h	B0510	mycelium	infection	infection	S lycopersicum	fruit (ripe)	72h	30	25232357	1
SRR1284049_1	B05 inf SL fruit (ripe) 72h	B0510	mycelium	infection	infection	S lycopersicum	fruit (ripe)	72h	30	25232357	1
SRR7430369	B05 inf grapes (artificial noble rot)	B0510	mycelium	infection	infection (noble rot)	V vinifera	fruit	12d	80	31304217	1
SRR7430370	B05 inf grapes (artificial noble rot)	B0510	mycelium	infection	infection (noble rot)	V vinifera	fruit	12d	80	31304217	1
SRR7430371	B05 inf grapes (artificial noble rot)	B0510	mycelium	infection	infection (noble rot)	V vinifera	fruit	12d	80	31304217	1

### Sheet: Description
Supplementary Material 1. BEB’s metadata. The table describes the general experimental conditions of each RNA-Seq experiment. Importantly, the table is formatted as on BEB’s server.
