## Supplementary Material 2 for "The *Botrytis cinerea* Gene Expression Browser"

### Sheet: Supplementary Material2
Gene ID	Description	e-Value	Length	#GO	GO IDs	GO Names	Enzyme Codes	Enzyme Names	InterPro IDs	InterPro GO IDs	InterPro GO Names
Bcin17g00010	hypothetical protein BCIN_17g00010	0.0	427	3	P:GO:0009058; F:GO:0003824; F:GO:0030170	P:biosynthetic process; F:catalytic activity; F:pyridoxal phosphate binding			PR00753 (PRINTS); IPR015421 (G3DSA:3.40.640.GENE3D); IPR015422 (G3DSA:3.90.1150.GENE3D); IPR004839 (PFAM); PTHR43795:SF32 (PANTHER); PTHR43795 (PANTHER); IPR004838 (PROSITE_PATTERNS); cd00609 (CDD); IPR015424 (SUPERFAMILY)	P:GO:0009058; F:GO:0003824; F:GO:0030170	P:biosynthetic process; F:catalytic activity; F:pyridoxal phosphate binding
Bcin17g00020	putative 4-hydroxybenzoate polyprenyl transferase protein	0.0	360	3	P:GO:0006744; F:GO:0008412; C:GO:0031305	P:ubiquinone biosynthetic process; F:4-hydroxybenzoate octaprenyltransferase activity; C:integral component of mitochondrial inner membrane	EC:2.5.1.39	4-hydroxybenzoate polyprenyltransferase	IPR044878 (G3DSA:1.10.357.GENE3D); G3DSA:1.20.120.1780 (GENE3D); IPR000537 (PFAM); PTHR11048:SF39 (PANTHER); IPR039653 (PANTHER); IPR039653 (CDD)	F:GO:0016765; C:GO:0016021	F:transferase activity, transferring alkyl or aryl (other than methyl) groups; C:integral component of membrane
Bcin17g00030	putative integral membrane protein, 6 TMH	0.0	350	1	C:GO:0016021	C:integral component of membrane			mobidb-lite (MOBIDB_LITE); PTHR33048 (PANTHER)	no GO terms	no GO terms
Bcin17g00040	putative prolyl aminopeptidase protein	0.0	312	3	P:GO:0006508; F:GO:0004177; C:GO:0016021	P:proteolysis; F:aminopeptidase activity; C:integral component of membrane	EC:3.4.11	Acting on peptide bonds (peptidases)	IPR000073 (PFAM); IPR029058 (G3DSA:3.40.50.GENE3D); PTHR43248:SF3 (PANTHER); PTHR43248 (PANTHER); IPR029058 (SUPERFAMILY)	no GO terms	no GO terms
Bcin17g00050	putative nrps-like enzyme protein	0.0	754						IPR000873 (PFAM); IPR042099 (G3DSA:3.40.50.GENE3D); IPR036736 (G3DSA:1.10.1200.GENE3D); IPR009081 (PFAM); PTHR43201:SF3 (PANTHER); PTHR43201 (PANTHER); IPR020845 (PROSITE_PATTERNS); IPR009081 (PROSITE_PROFILES); SSF56801 (SUPERFAMILY); IPR036736 (SUPERFAMILY)	no GO terms	no GO terms
Bcin17g00060	putative camk family protein kinase protein	0.0	558	3	P:GO:0006468; F:GO:0004672; F:GO:0005524	P:protein phosphorylation; F:protein kinase activity; F:ATP binding	EC:2.7.1	Transferring phosphorus-containing groups	IPR000719 (PFAM); G3DSA:1.10.510.10 (GENE3D); mobidb-lite (MOBIDB_LITE); mobidb-lite (MOBIDB_LITE); PTHR44167 (PANTHER); IPR000719 (PROSITE_PROFILES); IPR011009 (SUPERFAMILY)	P:GO:0006468; F:GO:0004672; F:GO:0005524	P:protein phosphorylation; F:protein kinase activity; F:ATP binding
Bcin17g00065	hypothetical protein BCIN_17g00065	2.41601e-133	200						mobidb-lite (MOBIDB_LITE); mobidb-lite (MOBIDB_LITE); mobidb-lite (MOBIDB_LITE)	no GO terms	no GO terms
Bcin17g00070	Ulp1 protease family protein (ISS), putative sumo deconjugating cysteine peptidase ulp2 protein	0.0	1133	8	P:GO:0006276; P:GO:0007094; P:GO:0016926; P:GO:0030261; P:GO:0044260; P:GO:0071103; F:GO:0016929; C:GO:0005634	P:plasmid maintenance; P:mitotic spindle assembly checkpoint signaling; P:protein desumoylation; P:chromosome condensation; P:cellular macromolecule metabolic process; P:DNA conformation change; F:deSUMOylase activity; C:nucleus	EC:3.4; EC:3; EC:3.4.22.68	Acting on peptide bonds (peptidases); Hydrolases; Ulp1 peptidase	IPR003653 (PFAM); G3DSA:3.40.395.10 (GENE3D); mobidb-lite (MOBIDB_LITE); mobidb-lite (MOBIDB_LITE); mobidb-lite (MOBIDB_LITE); mobidb-lite (MOBIDB_LITE); mobidb-lite (MOBIDB_LITE); PTHR12606 (PANTHER); IPR003653 (PROSITE_PROFILES); IPR038765 (SUPERFAMILY)	P:GO:0006508; F:GO:0008234	P:proteolysis; F:cysteine-type peptidase activity
Bcin17g00090	hypothetical protein BCIN_17g00090	0.0	531	1	C:GO:0016021	C:integral component of membrane			mobidb-lite (MOBIDB_LITE); mobidb-lite (MOBIDB_LITE)	no GO terms	no GO terms
Bcin17g00110	hypothetical protein BCIN_17g00110	0.0	602	1	C:GO:0016021	C:integral component of membrane			IPR036869 (G3DSA:1.10.287.GENE3D); mobidb-lite (MOBIDB_LITE); mobidb-lite (MOBIDB_LITE); mobidb-lite (MOBIDB_LITE); mobidb-lite (MOBIDB_LITE); IPR001623 (PROSITE_PROFILES); IPR036869 (SUPERFAMILY)	no GO terms	no GO terms
Bcin17g00120	hypothetical protein BCIN_17g00120	0.0	512	1	C:GO:0016021	C:integral component of membrane			no IPS match	no IPS match	no IPS match
Bcin17g00130	hypothetical protein BCIN_17g00130	0.0	715						mobidb-lite (MOBIDB_LITE); mobidb-lite (MOBIDB_LITE); mobidb-lite (MOBIDB_LITE); mobidb-lite (MOBIDB_LITE); mobidb-lite (MOBIDB_LITE); mobidb-lite (MOBIDB_LITE); mobidb-lite (MOBIDB_LITE); mobidb-lite (MOBIDB_LITE); mobidb-lite (MOBIDB_LITE); mobidb-lite (MOBIDB_LITE)	no GO terms	no GO terms
Bcin17g00140	hypothetical protein BCIN_17g00140	1.45755e-95	146						mobidb-lite (MOBIDB_LITE); mobidb-lite (MOBIDB_LITE); mobidb-lite (MOBIDB_LITE); mobidb-lite (MOBIDB_LITE)	no GO terms	no GO terms
Bcin17g00150	hypothetical protein BCIN_17g00150	0.0	566						no IPS match	no IPS match	no IPS match
Bcin17g00160	hypothetical protein BCIN_17g00160	2.28115e-41	77						no IPS match	no IPS match	no IPS match
Bcin17g00170	SF3A2 factor	0.0	333						mobidb-lite (MOBIDB_LITE)	no GO terms	no GO terms
Bcin17g00180	hypothetical protein BCIN_17g00180	0.0	275	1	C:GO:0016021	C:integral component of membrane			mobidb-lite (MOBIDB_LITE); mobidb-lite (MOBIDB_LITE)	no GO terms	no GO terms
Bcin17g00230	hypothetical protein BCIN_17g00230	0.0	910	3	P:GO:0006508; F:GO:0008234; F:GO:0019783	P:proteolysis; F:cysteine-type peptidase activity; F:ubiquitin-like protein peptidase activity	EC:3.4	Acting on peptide bonds (peptidases)	IPR003653 (PFAM); G3DSA:3.40.395.10 (GENE3D); mobidb-lite (MOBIDB_LITE); mobidb-lite (MOBIDB_LITE); IPR003653 (PROSITE_PROFILES); IPR038765 (SUPERFAMILY)	P:GO:0006508; F:GO:0008234	P:proteolysis; F:cysteine-type peptidase activity
Bcin18g00010	putative heterokaryon incompatibility protein	0.0	412						PTHR33112:SF6 (PANTHER); PTHR33112 (PANTHER)	no GO terms	no GO terms
Bcin18g00020	NADH-flavin oxidoreductase/NADH oxidase	0.0	402	2	F:GO:0010181; F:GO:0016491	F:FMN binding; F:oxidoreductase activity	EC:1	Oxidoreductases	IPR001155 (PFAM); IPR013785 (G3DSA:3.20.20.GENE3D); IPR045247 (PANTHER); PTHR22893:SF117 (PANTHER); cd02933 (CDD); SSF51395 (SUPERFAMILY)	F:GO:0010181; F:GO:0016491	F:FMN binding; F:oxidoreductase activity
Bcin18g00040	hypothetical protein BCIN_18g00040	1.48795e-120	179						mobidb-lite (MOBIDB_LITE); mobidb-lite (MOBIDB_LITE); mobidb-lite (MOBIDB_LITE); mobidb-lite (MOBIDB_LITE)	no GO terms	no GO terms
Bcin18g00060	putative cysteine peptidase protein	0.0	1217	8	P:GO:0006276; P:GO:0007094; P:GO:0016926; P:GO:0030261; P:GO:0044260; P:GO:0071103; F:GO:0016929; C:GO:0005634	P:plasmid maintenance; P:mitotic spindle assembly checkpoint signaling; P:protein desumoylation; P:chromosome condensation; P:cellular macromolecule metabolic process; P:DNA conformation change; F:deSUMOylase activity; C:nucleus	EC:3.4; EC:3; EC:3.4.22.68	Acting on peptide bonds (peptidases); Hydrolases; Ulp1 peptidase	IPR003653 (PFAM); G3DSA:3.40.395.10 (GENE3D); mobidb-lite (MOBIDB_LITE); mobidb-lite (MOBIDB_LITE); mobidb-lite (MOBIDB_LITE); mobidb-lite (MOBIDB_LITE); mobidb-lite (MOBIDB_LITE); mobidb-lite (MOBIDB_LITE); mobidb-lite (MOBIDB_LITE); mobidb-lite (MOBIDB_LITE); mobidb-lite (MOBIDB_LITE); PTHR12606:SF128 (PANTHER); PTHR12606 (PANTHER); IPR003653 (PROSITE_PROFILES); IPR038765 (SUPERFAMILY)	P:GO:0006508; F:GO:0008234	P:proteolysis; F:cysteine-type peptidase activity
Bcin18g00090	hypothetical protein BcDW1_5368	4.22357e-93	146	3	P:GO:0006508; F:GO:0008234; F:GO:0019783	P:proteolysis; F:cysteine-type peptidase activity; F:ubiquitin-like protein peptidase activity	EC:3.4	Acting on peptide bonds (peptidases)	no IPS match	no IPS match	no IPS match
Bcin18g00110	hypothetical protein BCIN_18g00110	0.0	605						mobidb-lite (MOBIDB_LITE); mobidb-lite (MOBIDB_LITE); mobidb-lite (MOBIDB_LITE); mobidb-lite (MOBIDB_LITE); mobidb-lite (MOBIDB_LITE); mobidb-lite (MOBIDB_LITE)	no GO terms	no GO terms
Bcin18g00120	hypothetical protein BCIN_18g00120	8.2734e-127	194	1	C:GO:0016021	C:integral component of membrane			no IPS match	no IPS match	no IPS match
Bcin18g00130	hypothetical protein BCIN_18g00130	7.45081e-43	80	1	C:GO:0016021	C:integral component of membrane			mobidb-lite (MOBIDB_LITE)	no GO terms	no GO terms
Bcin18g00135	hypothetical protein BCIN_18g00135	0.0	401	1	C:GO:0016021	C:integral component of membrane			mobidb-lite (MOBIDB_LITE); mobidb-lite (MOBIDB_LITE)	no GO terms	no GO terms
Bcin18g00140	putative c2h2 finger domain-containing protein	0.0	688						mobidb-lite (MOBIDB_LITE); mobidb-lite (MOBIDB_LITE); mobidb-lite (MOBIDB_LITE); mobidb-lite (MOBIDB_LITE); mobidb-lite (MOBIDB_LITE); mobidb-lite (MOBIDB_LITE); mobidb-lite (MOBIDB_LITE); mobidb-lite (MOBIDB_LITE); mobidb-lite (MOBIDB_LITE); mobidb-lite (MOBIDB_LITE); mobidb-lite (MOBIDB_LITE)	no GO terms	no GO terms
Bcin18g00145	hypothetical protein BCIN_18g00145	5.31675e-53	90						no IPS match	no IPS match	no IPS match
Bcin18g00150	predicted protein	0.0	644	1	C:GO:0016021	C:integral component of membrane			mobidb-lite (MOBIDB_LITE); mobidb-lite (MOBIDB_LITE); mobidb-lite (MOBIDB_LITE); mobidb-lite (MOBIDB_LITE); mobidb-lite (MOBIDB_LITE); PTHR13585:SF19 (PANTHER); PTHR13585 (PANTHER)	no GO terms	no GO terms
Bcin18g00160	hypothetical protein BCIN_18g00160	0.0	577	1	C:GO:0016021	C:integral component of membrane			mobidb-lite (MOBIDB_LITE)	no GO terms	no GO terms
Bcin18g00170	putative c2h2 finger domain-containing protein	0.0	668	1	C:GO:0110165	C:cellular anatomical entity			mobidb-lite (MOBIDB_LITE); mobidb-lite (MOBIDB_LITE); mobidb-lite (MOBIDB_LITE); mobidb-lite (MOBIDB_LITE); mobidb-lite (MOBIDB_LITE); mobidb-lite (MOBIDB_LITE); mobidb-lite (MOBIDB_LITE); mobidb-lite (MOBIDB_LITE); mobidb-lite (MOBIDB_LITE); mobidb-lite (MOBIDB_LITE)	no GO terms	no GO terms
Bcin18g00180	hypothetical protein BCIN_18g00180	0.0	440						mobidb-lite (MOBIDB_LITE); mobidb-lite (MOBIDB_LITE)	no GO terms	no GO terms
Bcin18g00190	hypothetical protein BCIN_18g00190	0.0	313						no IPS match	no IPS match	no IPS match

### Sheet: Description
Supplementary Material 2. Functional annotation of mini-chromosomes (Chr 17 and 18) with protein-encoding genes. The data was obtained after BLAST2GO analysis.
