## Supplementary Material 3 for "The *Botrytis cinerea* Gene Expression Browser"

### Sheet: Supplementary Material3
Gene ID	ID (version 1.0)	Manual description (from genome DB)	FungiFun Molecular Function Description	Description (from publications in F, G, H or I)	Publications				Group
Bcin01g05720	BC1G_00448.1	GH	#N/A	Extracellular serine-rich protein [Aspergillus fumigatus Af293]	4				blue
Bcin02g02410	BC1G_02492.1	Uncharacterised protein family, glycosyl hydrolase catalytic domain	#N/A	Unknown	1				blue
Bcin02g03530	BC1G_08016.1	Ribosomal protein P2	#N/A	Ribosomal protein P2	2				blue
Bcin02g05920	BC1G_16294.1	Aconitase	#N/A	Mitochondrial aconitase	1				blue
Bcin02g06070	BC1G_14930.1	Ribosomal protein	#N/A	Polyubiquitin	1				blue
Bcin02g06940	BC1G_14030.1	GH	#N/A	b-1,3-Glucanosyltransferase (GH72) with a carbohydrate binding domain (CBM43)	1	2	3		blue
Bcin03g00500	BC1G_02163.1	Bcspl1	#N/A	Cerato-platanin family protein BcSpl1 [48]	1	2	3		blue
Bcin03g06370	BC1G_06122.1	Ubiquitin domain	#N/A	Polyubiquitin	1				blue
Bcin04g01310	BC1G_10630.1	Potentially cell wall component	#N/A	Unknown, similar to yeast spore wall proteins	1				blue
Bcin06g05730	BC1G_02223.1	Bcpdi1, Protein disulfide-isomerase	#N/A	disulfide bond formation	2				blue
Bcin08g02990	BC1G_06836.1		Bcser2|Serine protease	Proteases - Subtilase Family	2				blue
Bcin09g00200	BC1G_09079.1	GH17	#N/A	b-1,3-endoglucanase (GH17) with a GPI anchor	1	2	3		blue
Bcin12g05210	BC1G_07409.1	Malate dehydrogenase mitochondrial	#N/A	Malate dehydrogenase mitochondrial	2				blue
Bcin13g00960	BC1G_04390.1	Heat shock protein	#N/A	DnaK-type molecular chaperone BiP	2				blue
Bcin14g00850	BC1G_11143.1		Bcpg1|Endopolygalacturonase1|CalciNeurine-Dependant (CND) gene	Endopolygalacturonase BcPG1 (GH28) [16]	1	2			blue
Bcin14g03970	BC1G_10455.1	GH	#N/A	1,3-beta-glucanosyltransferase Glycolipid anchored surface protein	2	3			blue
Bcin15g00100	BC1G_12374.1		#N/A	Hypothetical protein SNOG_03054 [Phaeosphaeria nodorum SN15]	4	2			blue
Bcin15g02080	BofuT4_P005390.1	Bcatp2	#N/A	Mitochondrial ATP synthase beta chain	1				blue
Bcin16g02020	BC1G_08198.1	BcactA	#N/A	Actin	1				blue
Bcin01g07250	BC1G_00240.1		Glycoside hydrolase|family 28 + Pectin lyase fold/virulence factor + Pectin lyase fold	Similar to exopolygalacturonase	3				green
Bcin01g09430	BC1G_08314.1	Cutinase	Cutinase + Cutinase|monofunctional + Alpha/Beta hydrolase fold	Cutinase	2	4			green
Bcin02g04800	BC1G_08658.1	Peptidase M14, carboxypeptidase A	#N/A	Metalloprotease (Merops M14A)	1	4			green
Bcin02g07700	BC1G_10322.1		Bcara1|Alpha-1|5-L-endo-arabinanase	Endo-a-1,5-arabinase (GH43)	1				green
Bcin03g01440	BC1G_02036.1		Cellulose-binding domain|fungal + Glycoside hydrolase|family 5 + Glycoside hydrolase|catalytic domain + Glycoside hydrolase superfamily	Endo-1,4-b-mannosidase [Aspergillus fumigatus Af293]	4				green
Bcin03g03480	BC1G_00576.1		Cellulose-binding domain|fungal + Glycoside hydrolase|family 10 + Glycoside hydrolase|catalytic domain + Glycoside hydrolase superfamily	Endo-1,4-b-D-xylanase [Aspergillus sojae]	4	2			green
Bcin03g05060	BC1G_00799.1		Pectinesterase|catalytic + Pectin lyase fold/virulence factor + Pectin lyase fold	Pectin methylesterase	3				green
Bcin04g00470	BC1G_07052.1	Pectate lyase	#N/A	Pectate lyase	3				green
Bcin08g06160	BC1G_16209.1	GH53	#N/A	Arabinogalactan endo-1,4-b-galactosidase [Neurospora crassa OR74A]	4				green
Bcin10g05010	BC1G_03619.1		Glycoside hydrolase|family 28 + Pectin lyase fold/virulence factor + Pectin lyase fold	Extracellular rhamnogalacturonase [Aspergillus fumigatus Af293]	4				green
Bcin12g06300	BC1G_10098.1	Peptidase	#N/A	Neutral protease II; NPII [Aspergillus oryzae]	4				green
Bcin13g02100	BC1G_06035.1		Cellulose-binding domain|fungal + Glycoside hydrolase|family 7 + Concanavalin A-like lectin/glucanase domain	Exocellulase precursor	2	4			green
Bcin13g03950	BC1G_04994.1		Alpha-L-arabinofuranosidase B|arabinose-binding domain + Concanavalin A-like lectin/glucanase domain + Alpha-L-arabinofuranosidase B|catalytic	a-L-arabinofuranosidase (GH54) with an arabinose binding domain (CBM42)	1	3	4		green
Bcin13g05760	BC1G_06369.1		Cutinase + Cutinase|monofunctional + Alpha/Beta hydrolase fold	none	1				green
Bcin14g01690	BC1G_08990.1		Cellulose-binding domain|fungal + Glycoside hydrolase|family 5 + Glycoside hydrolase|catalytic domain + Glycoside hydrolase superfamily + Glycoside hydrolase|family 5|conserved site	Endo-1,4-b-glucanase [Trichoderma sp. C-4]	4				green
Bcin14g01700	BC1G_08989.1		Cellulose-binding domain|fungal + Glycoside hydrolase|family 6|conserved site + 1|4-beta cellobiohydrolase	Cellobiohydrolase (GH6) with a cellulose binding domain (CBM1)	1	4			green
Bcin15g01600	BC1G_13645.1		Glycoside hydrolase|family 11 + Glycoside hydrolase|family 11/12 + Concanavalin A-like lectin/glucanase domain + Glycosyl hydrolases family 11 (GH11) domain	Endo-1,4-b-xylanase 1 precursor (Xylanase 1)	4				green
Bcin16g03020	BC1G_09210.1		Glycoside hydrolase|family 5 + Glycoside hydrolase|catalytic domain + Glycoside hydrolase superfamily + Glycoside hydrolase|family 5|conserved site	Endo-1,4-b-glucanase [Robillarda sp. Y-20]	4				green
Bcin16g03950	BC1G_10880.1		Glycoside hydrolase|family 7 + Concanavalin A-like lectin/glucanase domain	Cellobiohydrolase	2	4			green
Bcin01g06010	BC1G_00409.1		Bccrh1|similar to yeast CRH1|Chitin transglycosylase; functions in the transfer of chitin to beta(1-6) and beta(1-3) glucans in the cell wall; similar and functionally redundant to Utr2; localizes to sites of polarized growth; expression induced by cell wall stress [Source:SGD;Acc:S000003421]	Glicosyl transferase (GH16)/ cell wall glucanase	3	1			no group
Bcin01g11220	BC1G_11898.1		Glycoside hydrolase|family 17 + Glycoside hydrolase|catalytic domain + Glycoside hydrolase superfamily	Glucosidase [Fusarium sporotrichioides]	4	3	2	1	no group
Bcin02g00280	BC1G_05523.1	FAD binding domain	#N/A	Unknown, similar to oxidoreductases with a FAD binding domain	1				no group
Bcin02g03090	BC1G_14786.1		Glycoside hydrolase|family 1 + Glycoside hydrolase|catalytic domain + Glycoside hydrolase superfamily + Glycosyl hydrolases family 1|N-terminal conserved site	b-glucosidase (GH1)	1				no group
Bcin02g04640	BC1G_08635.1	Ubiquitin 3 binding protein	#N/A	Hypothetical protein	2				no group
Bcin02g07640	BC1G_10329.1	Bclcc7	#N/A	Laccase	3				no group
Bcin02g08230	BC1G_13960.1	Carboxylesterase, type B	#N/A	Unknown	1				no group
Bcin03g00570	BC1G_02154.1	Cell wall mannoprotein (PFAM)	#N/A	Unknown	1				no group
Bcin03g01250	BC1G_02060.1		#N/A	Hypothetical protein	2	4			no group
Bcin03g05720	BC1G_00896.1		#N/A	Predicted protein [Sclerotinia sclerotiorum 1980]	4	2			no group
Bcin03g07040	BC1G_11732.1		#N/A	Sclerotinia A7Eth8_Scls1	4				no group
Bcin04g00030	BC1G_13215.1		Glucoamylase + Glucoamylase|starch-binding + Six-hairpin glycosidase-like + Glycoside hydrolase family 15/Phosphorylase b kinase regulatory chain family + Six-hairpin glycosidase	Glucoamylase (GH15)	1				no group
Bcin04g03620	BC1G_14317.1		Ribonuclease T2-like + Ribonuclease T2|active site + Ribonuclease T2|His active site 2	Ribonuclease	1				no group
Bcin04g04190	BC1G_04151.1		Glucoamylase + Carbohydrate binding module family 20 + Glucoamylase|starch-binding + Six-hairpin glycosidase-like + Glycoside hydrolase family 15/Phosphorylase b kinase regulatory chain family + Six-hairpin glycosidase + Immunoglobulin-like fold + Carbohydrate-binding-like fold	Glucoamylase (GH15) with a starch binding domain (CBM20)	1	2	4		no group
Bcin04g06760	BC1G_12272.1	Bcalg11, mannosyltransferase	#N/A	Mannosyltransferase (GT1)	1				no group
Bcin05g05090	BC1G_01903.1	Glucanosyltransferase	#N/A	b-1,3-Glucanosyltransferase (GH72)	1				no group
Bcin06g00330	BC1G_00978.1		Peptidase S8/S53 domain + Proteinase inhibitor|propeptide + Peptidase S53|propeptide + Peptidase S8|subtilisin|Ser-active site + Sedolisin domain	Serine protease (Merops S53)	1	2			no group
Bcin06g00620	BC1G_01026.1		Bctpp2|Secreted protease	Serine protease (Merops S53)	1	2			no group
Bcin06g00680	BC1G_01033.1	Pectate lyase	#N/A	Exo-beta-1,3-glucanase	3				no group
Bcin06g01930	BC1G_01204.1	Bcgo1, Glyoxal oxidase	#N/A	Glyoxal oxidase with 3 chitin binding domains (CBM18)	1	3			no group
Bcin06g02510	BC1G_01286.1		Peptidase S10|serine carboxypeptidase + Peptidase S10|serine carboxypeptidase|active site + Alpha/Beta hydrolase fold + Serine carboxypeptidases|histidine active site	Serine protease (Merops S10)	1				no group
Bcin06g05050	BC1G_02333.1		Carbohydrate binding module family 20 + Chitin-binding|domain 3 + Immunoglobulin-like fold + Carbohydrate-binding-like fold	Glucoamylase precursor	2				no group
Bcin06g06040	BC1G_12627.1	manual description not performed	#N/A	Unknown, similar to members of the yeast SUN family	1				no group
Bcin06g06670	BC1G_06314.1		#N/A	Unknown	1	4			no group
Bcin07g02860	BC1G_02714.1	GH25	#N/A	Glycosyl hydrolase Family 25 protein	2				no group
Bcin07g04810	BC1G_07215.1		Glycoside hydrolase|catalytic domain + Glycoside hydrolase family 20|catalytic core + Glycoside hydrolase superfamily + Beta-hexosaminidase + Chitobiase/beta-hexosaminidase domain 2-like + Beta-hexosaminidase|eukaryotic type|N-terminal	Family 20 chitobiase	2	3			no group
Bcin08g00280	BC1G_14591.1		Peptidase S10|serine carboxypeptidase + Peptidase S10|serine carboxypeptidase|active site + Alpha/Beta hydrolase fold + Serine carboxypeptidases|histidine active site	Serine protease (Merops S10)	1	4			no group
Bcin08g02390	BC1G_09564.1		Peptidase S28 + Alpha/Beta hydrolase fold	Serine protease (Merops S28)	1	2			no group
Bcin08g02390	BC1G_09565.1		Peptidase S28 + Alpha/Beta hydrolase fold	Serine protease (Merops S28)	1				no group
Bcin08g06110	BC1G_11018.1	GH76	#N/A	Endo-a-1,6-mannosidase (GH76) with a GPI anchor	1	2	3		no group
Bcin09g05250	BC1G_09892.1	Ubiquitin 3 binding protein	#N/A	Hypothetical protein	2				no group
Bcin10g00310	BC1G_07319.1	Pectate lyase	#N/A	1,3-Beta glucanase	3	4			no group
Bcin10g04330	BC1G_03710.1		Peptidase S10|serine carboxypeptidase + Alpha/Beta hydrolase fold	Serine protease (Merops S10)	1	3			no group
Bcin10g05710	BC1G_10247.1		Glycoside hydrolase|family 32 + Glycosyl hydrolase family 32|N-terminal + Glycosyl hydrolase family 32|C-terminal + Concanavalin A-like lectin/glucanase domain + Glycoside hydrolase|family 32|active site + Glycosyl hydrolase|five-bladed beta-propellor domain	Invertase (GH32)	1	3			no group
Bcin11g01090	BC1G_03951.1	manual description not performed	#N/A	Unknown, Ser/Thr rich protein	1				no group
Bcin11g06440	BC1G_12859.1		Glycoside hydrolase family 31 + Galactose mutarotase-like domain + Glycoside hydrolase superfamily + Glycosyl hydrolases family 31|active site + Glycosyl hydrolases family 31|conserved site + Galactose mutarotase|N-terminal barrel	a-Glucosidase (GH31)	1	2	3	4	no group
Bcin12g00090	BC1G_03590.1		Cellulose-binding domain|fungal + Glycoside hydrolase|family 11 + Glycoside hydrolase|family 11/12 + Concanavalin A-like lectin/glucanase domain + Glycoside hydrolase|family 11|active site + Glycoside hydrolase family 11|active site 2 + Glycosyl hydrolases family 11 (GH11) domain	Endo-1,4-b-xylanase B [Phanerochaete chrysosporium]	4				no group
Bcin12g02040	BC1G_03070.1		Bcap8|Aspartic proteinase	Aspartic protease BcAP8 (Merops A01A) [12]	1	2	4		no group
Bcin12g04640	BC1G_07482.1	FAD-binding	#N/A	Oxidoreductase, FAD-binding, putative [Neosartorya fischeri NRRL 181]	4	1			no group
Bcin12g06630	BC1G_13862.1		Glycoside hydrolase|family 45 + RlpA-like double-psi beta-barrel domain	Glycosyl hydrolase family 45	2				no group
Bcin13g00380	BC1G_14136.1		#N/A	Hypothetical protein	2				no group
Bcin13g00600	BC1G_15542.1		#N/A	Hypothetical protein	2				no group
Bcin13g02210	BC1G_06019.1		#N/A	Hypothetical protein	2				no group
Bcin14g00390	BC1G_13335.1		#N/A	Hypothetical protein	2				no group
Bcin14g00610	BC1G_13367.1		Bcpg2|Endopolygalacturonase	Endopolygalacturonase BcPG2 (GH28) [52]	1	3			no group
Bcin14g02510	BC1G_08553.1	Bclcc2	#N/A	Laccase	1				no group
Bcin15g00520	BofuT4_P024480.1		#N/A	Unknown	1				no group
Bcin15g01170	BC1G_07794.1		Glucose-methanol-choline oxidoreductase|N-terminal + Cellulose-binding domain|fungal + Glucose-methanol-choline oxidoreductase|C-terminal + Cellobiose dehydrogenase|cytochrome domain + Pyridine nucleotide-disulphide oxidoreductase|FAD/D(P)-binding domain	Cellobiose dehydrogenase [Thielavia heterothallica]	4				no group
Bcin15g02380	BC1G_14153.1		Bcacp1|Pepstatin-insensitive aspartic protease	Glutamic protease (Merops G01)	1				no group
Bcin15g02440	BC1G_14164.1		Cellulose-binding domain|fungal + Glycoside hydrolase|family 3|N-terminal + Glycoside hydrolase family 3 C-terminal domain + Glycoside hydrolase superfamily + Fibronectin type III-like domain	b-D-Glucoside glucohydrolase [Aspergillus fumigatus A1163]	4				no group
Bcin15g03150	BC1G_02944.1		Peptidase S8/S53 domain + Proteinase inhibitor|propeptide + Peptidase S53|propeptide + Sedolisin domain	Serine protease (Merops S53)	1	2	4		no group
Bcin15g03470	BC1G_02986.1	Bcnpc2	#N/A	Phosphatidylglycerol/phosphatidylinositol transfer protein	2				no group
Bcin15g04670	BC1G_12776.1		Bcser8|Secreted protease	Serine protease (Merops S53)	1	2			no group
Bcin15g05580	BC1G_11556.1	FAD binding domain	#N/A	Unknown, similar to oxidoreductases with a FAD binding domain	1				no group
Bcin16g00930	BC1G_10379.1	CalciNeurine-Dependant (CND3) gene	#N/A	Unknown	1	4			no group
Bcin16g02770	BC1G_09180.1	Bcmp1, metallopeptidase	#N/A	Metalloprotease (Merops M35)	1				no group
Bcin16g02790	BC1G_09182.1		Peptidase S28 + Alpha/Beta hydrolase fold	Serine protease (Merops S28)	1				no group
Bcin01g02320	BC1G_12914.1	Lysophospholipase, catalytic domain	#N/A	Phospholipase B	1				orange
Bcin01g02460	BofuT4_P160720.1	Expansin, cellulose-binding-like domain superfamily	#N/A	Swollenin (expansin-like endoglucanase)	1				orange
Bcin01g02910	BC1G_11835.1	Histidine acid phosphatase active site	#N/A	Multiple inositol polyphosphate phosphatase	2	3			orange
Bcin01g05680	BC1G_00455.1	GH47	#N/A	Mannosyl-oligosaccharide alpha-1,2-mannosidase precursor	3	2	1		orange
Bcin01g07530	BC1G_00198.1	Metal-independent alpha-mannosidase	#N/A	Twin Arginine Translocation Pathway signal precursor	2	1			orange
Bcin01g08910	BC1G_00003.1	Lipase	#N/A	Lipase	1				orange
Bcin01g11290	BofuT4_P027070.1	GH76	#N/A	Glycosyl hydrolase (GH76)	1				orange
Bcin01g11320	BC1G_11888.1		#N/A	Glucose oxidase	1				orange
Bcin02g00420	BC1G_05538.1		Glycoside hydrolase|family 3|N-terminal + Glycoside hydrolase family 3 C-terminal domain + Glycoside hydrolase superfamily + Fibronectin type III-like domain	b-Xylosidase [Neosartorya fischeri NRRL 181]	4				orange
Bcin02g01420	BC1G_02623.1	a-Amylase (GH13)	#N/A	a-Amylase (GH13)	1	2	4		orange
Bcin02g01960	BC1G_02551.1		Cellulose-binding domain|fungal + Glycoside hydrolase|family 45 + RlpA-like double-psi beta-barrel domain	Endoglucanase V [Neurospora crassa OR74A]	4				orange
Bcin02g03860	BC1G_07974.1	Carboxylesterase, type B	#N/A	Cholinesterase [Aspergillus terreus NIH2624]	4				orange
Bcin02g04550	BC1G_08615.1	DUF	#N/A	Hypothetical protein	2				orange
Bcin02g05860	BC1G_08033.1		Bcpg6|Endopolygalacturonase	Polygalacturonase 6	3				orange
Bcin02g07100	BC1G_14009.1	hydrolase	#N/A	Rhamnogalacturonan acetylesterase (CE12)	1	4			orange
Bcin02g07770	BC1G_10306.1	Bcnep2	#N/A	Necrosis and ethylene inducing protein NEP2 [50]	1				orange
Bcin02g08380	BC1G_13938.1	GH, similar	#N/A	Exo-arabinanase (GH93)	1	2	3		orange
Bcin03g00280	BC1G_12517.1	Pectin lyase	#N/A	Pectin lyase (PL1)	1	3			orange
Bcin03g00290	BC1G_12522.1	Metallo-dependent phosphatase-like	#N/A	Unknown, similar to phosphatases	1				orange
Bcin03g00480	BofuT4_P011980.1	Bcxyn11A	Bcxyn11A|Xylanase	Endo-b-1,4-xylanase Xyn11A (GH11) [7]	1				orange
Bcin03g01680	BC1G_02003.1		Bcpg4|Endopolygalacturonase	Endopolygalacturonase 4 [Botryotinia fuckeliana]	4				orange
Bcin03g02710	BC1G_06546.1		Glycoside hydrolase|clan GH-D + Glycoside hydrolase|family 27 + Glycoside hydrolase|melibiase + Glycosyl hydrolase|family 13|all-beta + Aldolase-type TIM barrel + Glycoside hydrolase superfamily	a-Galactosidase (GH27)	1	3			orange
Bcin03g02970	BC1G_06509.1	GH domain	#N/A	Chitin binding protein	3				orange
Bcin03g03630	BC1G_00594.1		Glycoside hydrolase|family 12 + Glycoside hydrolase|family 11/12 + Concanavalin A-like lectin/glucanase domain	Endoglucanase	3	2	1		orange
Bcin03g03830	BC1G_00617.1		Bcpme2|Pectin methyl esterase	Pectin methylesterase BcPME2 (CE8) [9]	1	2			orange
Bcin03g05600	BC1G_00879.1	Phosphoesterase (PFAM)	#N/A	Phospholipase C	1				orange
Bcin03g06330	BC1G_06114.1	http://www.ebi.ac.uk/interpro/entry/InterPro/IPR021476/ Egh16-like virulence factor	#N/A	Unknown	1				orange
Bcin03g07320	BC1G_11698.1		Ribonuclease T2-like + Ribonuclease T2|active site + Ribonuclease T2|His active site 2	Ribonuclease	1				orange
Bcin03g09210	BC1G_15041.1	Lactonase, 7-bladed beta propeller (PFAM)	#N/A	Unknown, similar to 3-carboxymuconate cyclase and 6-phosphogluconolactonase	1				orange
Bcin04g04930	BC1G_04246.1		BcPG3|Endopolygalacturonase	Endopolygalacturonase BcPG3 (GH28) [41]	1				orange
Bcin04g06020	BC1G_03858.1		Glycoside hydrolase|family 35 + Galactose-binding domain-like + Glycoside hydrolase|catalytic domain + Glycoside hydrolase superfamily + Beta-galactosidase|domain 2 + Beta-galactosidase jelly roll domain + Beta-galactosidase|domain 3 + Glycoside hydrolase 35|catalytic domain	b-Galactosidase [Aspergillus fumigatus Af293]	4				orange
Bcin04g06020	BC1G_03859.1		Glycoside hydrolase|family 35 + Galactose-binding domain-like + Glycoside hydrolase|catalytic domain + Glycoside hydrolase superfamily + Beta-galactosidase|domain 2 + Beta-galactosidase jelly roll domain + Beta-galactosidase|domain 3 + Glycoside hydrolase 35|catalytic domain	b-Galactosidase [Aspergillus fumigatus Af293]	4				orange
Bcin05g02520	BC1G_01617.1		Bcpgx1|Exo-polygalacturonase	Exopolygalacturonase (GH28)	3	2	1		orange
Bcin05g04010	BC1G_01393.1		#N/A	Unknown, hypothetical protein	1	3			orange
Bcin05g05900	BC1G_01794.1		Bcap5|Aspartic proteinase	Aspartic protease BcAP5 (Merops A01A) [13]	1				orange
Bcin05g06020	BC1G_01778.1		Cellulose-binding domain|fungal + Glycoside hydrolase|family 10 + Glycoside hydrolase|catalytic domain + Glycoside hydrolase superfamily	Endo-1,4-b-xylanase [Aspergillus fumigatus Af293]	4	2			orange
Bcin05g08130	BC1G_13153.1	Glycosyl hydrolase family 115	#N/A	Hypothetical protein NCU06143 [Neurospora crassa OR74A]	4				orange
Bcin05g08240	BC1G_13137.1		Glycoside hydrolase|family 28 + Pectin lyase fold/virulence factor + Pectin lyase fold	Polygalacturonase	3				orange
Bcin06g01580	BC1G_01152.1	GH	#N/A	Glycoside hydrolase family 79 protein [Laccaria bicolor S238N-H82]	4				orange
Bcin06g03270	BC1G_05726.1	http://www.ebi.ac.uk/interpro/entry/InterPro/IPR011058/	#N/A	Unknown	1				orange
Bcin06g04840	BC1G_02364.1		Glycoside hydrolase|family 3|N-terminal + Glycoside hydrolase family 3 C-terminal domain + Glycoside hydrolase superfamily + Fibronectin type III-like domain	b-Glucosidase [Aspergillus fumigatus Af293]	4	3	2		orange
Bcin06g05200	BC1G_02314.1	Histidine phosphatase PFAM	#N/A	Extracellular phytase	3	2	1		orange
Bcin06g06580	BC1G_06328.1	glycosidase	#N/A	Alpha-L-rhamnosidase	3				orange
Bcin07g01160	BC1G_09783.1	RNA polymerase I transcription initiation factor TAF1B/Rrn7	#N/A	Polyubiquitin	1				orange
Bcin07g02730	BC1G_02731.1	Pectate lyase	#N/A	Exo-b-1,3-glucanase (no GH match)	1	4			orange
Bcin07g03280	BC1G_02656.1	lipase/esterase	#N/A	Lipase	1				orange
Bcin07g04370	BC1G_07275.1	manual description not performed	#N/A	Unknown	1				orange
Bcin07g06780	BC1G_11266.1	Bclcc9	#N/A	Laccase	3				orange
Bcin08g00890	BC1G_08372.1		Alpha-L-arabinofuranosidase|C-terminal + Glycoside hydrolase superfamily	Alpha-L-arabinofuranosidase A	3				orange
Bcin08g02110	BC1G_07822.1		Cellulose-binding domain|fungal + Glycoside hydrolase|family 5 + Carbohydrate binding X2 domain + Glycoside hydrolase|catalytic domain + Immunoglobulin-like fold + Immunoglobulin E-set + Glycoside hydrolase superfamily	Extracellular endoglucanase [Aspergillus fumigatus Af293]	4				orange
Bcin08g02970	BC1G_06840.1		Bcpme1|Pectin methyl esterase	Pectin methylesterase BcPME1 (CE8) [9, 17]	1	3	4		orange
Bcin08g03760	BC1G_07521.1		Bcap10|Aspartic proteinase	Aspartate protease	3	1			orange
Bcin09g00480	BC1G_09125.1	manual description not performed	#N/A	Unknown, similar to oxidoreductases with a FAD binding domain	1				orange
Bcin09g02890	BC1G_07073.1	Protein of unknown function DUF3455	#N/A	Unknown	1	2			orange
Bcin09g04490	BC1G_12132.1		Glycoside hydrolase|family 65|central catalytic + Glycoside hydrolase|family 65|N-terminal + Six-hairpin glycosidase-like + Galactose-binding domain-like + Galactose mutarotase-like domain + Six-hairpin glycosidase	Glycosyl hydrolase family 65 protein	3				orange
Bcin09g06990	BC1G_07622.1		Glycoside hydrolase|family 3|N-terminal + Glycoside hydrolase family 3 C-terminal domain + Glycoside hydrolase superfamily + Glycoside hydrolase|family 3|active site + Fibronectin type III-like domain	Beta-glucosidase	3				orange
Bcin10g01020	BC1G_05134.1		#N/A	Unknown	1				orange
Bcin10g01780	BC1G_05033.1	Tuberculosis necrotizing toxin, pfam	#N/A	Hypothetical protein	2				orange
Bcin10g05590	BC1G_10221.1		Glycoside hydrolase|family 3|N-terminal + Glycoside hydrolase family 3 C-terminal domain + Glycoside hydrolase superfamily + Fibronectin type III-like domain	b-Glucosidase (GH3)	1	2	3	4	orange
Bcin10g05630	BC1G_10231.1		Glycoside hydrolase|family 3|N-terminal + Glycoside hydrolase family 3 C-terminal domain + Glycoside hydrolase superfamily + Glycoside hydrolase|family 3|active site + Fibronectin type III-like domain	b-1,4-Glucosidase [Thermoascus aurantiacus var. levisporus]	4				orange
Bcin10g06130	BC1G_13970.1		Glycoside hydrolase|family 28 + Parallel beta-helix repeat + Pectin lyase fold/virulence factor + Pectin lyase fold	Exopolygalacturonase (GH28)	1				orange
Bcin11g01310	BC1G_03976.1	Peptidase	#N/A	Serine protease (Merops S33)	1	2			orange
Bcin12g00300	BC1G_03567.1		Glycoside hydrolase|family 35 + Galactose-binding domain-like + Glycoside hydrolase|catalytic domain + Glycoside hydrolase superfamily + Beta-galactosidase|domain 2 + Glycoside hydrolase|family 35|conserved site + Beta-galactosidase jelly roll domain + Beta-galactosidase|domain 3 + Glycoside hydrolase 35|catalytic domain	b-Galactosidase (GH35)	1	3			orange
Bcin12g01100	BC1G_03464.1		Glycoside hydrolase|family 28 + Pectin lyase fold/virulence factor + Pectin lyase fold	Rhamnogalacturonase (GH2)	1	3			orange
Bcin12g02910	BC1G_03188.1	Bcin12g02910	#N/A	Cellobiose dehydrogenase	1				orange
Bcin12g03390	BC1G_08755.1		Glucoamylase + Carbohydrate binding module family 20 + Glucoamylase|starch-binding + Six-hairpin glycosidase-like + Glycoside hydrolase family 15/Phosphorylase b kinase regulatory chain family + Six-hairpin glycosidase + Immunoglobulin-like fold + Carbohydrate-binding-like fold	Glucoamylase (GH15), starch binding domain (CBM20)	1	2	3		orange
Bcin12g03520	BC1G_08739.1	manual description not performed	#N/A	Quinoprotein glucose dehydrogenase	1				orange
Bcin12g04530	BC1G_07496.1		Glycoside hydrolase|family 28 + Pectin lyase fold/virulence factor + Pectin lyase fold	Extracellular exo-polygalacturonase [Aspergillus fumigatus Af293]	4	3			orange
Bcin12g05700	BC1G_13690.1	GH88	#N/A	Cell wall glycosyl hydrolase YteR, putative	3				orange
Bcin14g00760	BC1G_11134.1	pfam Survival protein SurE-like phosphatase/nucleotidase	#N/A	Unknown, similar to E. coli SurE and to yeast phosphatases	1				orange
Bcin14g00860	BC1G_11144.1		Pectinesterase|catalytic + Pectin lyase fold/virulence factor + Pectin lyase fold	Pectin methylesterase (CE8)	1	4			orange
Bcin14g01630	BC1G_09000.1	Pectate lyase	#N/A	Pectate lyase	3				orange
Bcin14g03430	BC1G_12017.1	Pectate lyase	#N/A	Pectate lyase (PL1)	1	2			orange
Bcin14g05510	BC1G_10789.1		Glycoside hydrolase|family 62|arabinosidase + Glycosyl hydrolase|five-bladed beta-propellor domain	a-L-arabinofuranosidase [Aspergillus sojae]	4				orange
Bcin15g01030	BC1G_07768.1		Cellulose-binding domain|fungal + Esterase|PHB depolymerase + Alpha/Beta hydrolase fold	Acetyl xylan esterase (CE1) with a cellulose binding domain (CBM1)	1	2	4		orange
Bcin15g01990	BC1G_11950.1	Cupredoxin domain	#N/A	Hypothetical protein	2				orange
Bcin15g03080	BC1G_02936.1	BccutA	BccutA|Cutinase A	Cutinase	2	1			orange
Bcin15g03320	BC1G_02965.1	Phosphoesterase	#N/A	Acid phosphatase	1	3	2		orange
Bcin16g02130	BC1G_08184.1	Carboxylesterase domain	#N/A	Unknown	1				orange
Bcin16g02490	BC1G_10475.1	Hydrolase fold	#N/A	Unknown	1				orange
Bcin16g02560	BC1G_10486.1	DUF	#N/A	Glutaminase GtaA	3				orange

### Sheet: Description
Supplementary Material 3. Previously identified extracellular B. cinerea proteins detected in in vitro cultures supplemented with plant-derived material. The colors of the groups refer to those in Supplementary Figure S1.

### Sheet: Publications
Espino et.al., 2010	1	JJ Espino, G Gutiérrez-Sánchez, N Brito, P Shah, R Orlando, C González. The Botrytis cinerea early secretome. Proteomics 10, 3020-34 (2010).
Shah et.al., 2009a	2	P Shah, JA Atwood, R Orlando, Mubarek H El, GK Podila, MR Davis. Comparative proteomic analysis of Botrytis cinerea secretome. J Proteome Res 8, 1123-30 (2009).
Shah et.al., 2009b	3	P Shah, G Gutierrez-Sanchez, R Orlando, C Bergmann. A proteomic study of pectin-degrading enzymes secreted by Botrytis cinerea grown in liquid culture. Proteomics 9, 3126-35 (2009).
Fernandez-Acero et.al., 2010	4	FJ Fernández-Acero, T Colby, A Harzen, M Carbú, U Wieneke, JM Cantoral, J Schmidt. 2-DE proteomic approach to the Botrytis cinerea secretome induced with different carbon sources and plant-based elicitors. Proteomics 10, 2270-80 (2010).
